# End-To-End, Fully Automated Manufacturing of Hematopoietic Stem and Progenitor Cell Therapy Via*CCR5*-Targeted Integration

**DOI:** 10.64898/2026.10.28.758978

**Authors:** Jack M.P. Castelli, Nowah Afangbedji, Sofia E. Luna, Freja K. Ekman, Dmitry Malkov, Karthik Shastry, Victor Rocha, Arpit Batish, Anna Sahakyan, Julie Fang, Zhou Li, Kayla Ruggiero, Jessica Fioravanti, Fabrizia Urbinati, Matthew H. Porteus

## Abstract

Gene therapies utilizing hematopoietic stem and progenitor cells (HSPCs) have curative potential across hematologic diseases, but manual manufacturing workflows are costly and difficult to scale, limiting patient access. Here, we demonstrated automation of an HSPC gene knock-in protocol on a high-throughput manufacturing platform designed for clinical-scale production. The platform executed all steps, from post-thaw HSPC inoculation through Cas9 electroporation, AAV6 transduction, and harvest, producing gene-edited HSPCs (geHSPCs) carrying an anti-HIV antibody transgene at the *CCR5* locus with high purity, preserved differentiation potential, and editing efficiencies comparable to small-scale processing. Following transplantation into mice, geHSPCs engrafted and reconstituted multiple hematopoietic lineages, demonstrating that repopulation capacity was preserved. This work shows that clinical-scale doses of geHSPCs meeting release criteria can be produced on an automated, high-throughput platform, while preserving key product attributes and *in vivo* function, providing a path toward scalable and cost-effective manufacturing that could broaden access to HSPC gene therapies.

**GRAPHICAL ABSTRACT:** 
