## Supplementary material for "End-To-End, Fully Automated Manufacturing of Hematopoietic Stem and Progenitor Cell Therapy Via*CCR5*-Targeted Integration": Table S1

### Sheet: Table-S1
Pathway	Enrichment Score	Normalized Enrichment Score	Adjusted p-Value	FDR q-Value	FWER p-Value	Gene Fraction	Gene %	Lead Genes	Lead Gene IDs
E2F Targets	-0.615607	-2.73178	0	0	0	113/200	0.1826	NAA38;DDX39A;CDC20;POLD2;RANBP1;BARD1;MYBL2;SHMT1;CENPM;HMGA1;MCM7;KPNA2;SSRP1;H2AZ1;CENPE;CDCA3;RNASEH2A;AURKB;GINS1;SLBP;SNRPB;DCTPP1;HUS1;KIF18B;TK1;PRKDC;MKI67;TUBB;NME1;H2AX;UNG;E2F8;RAN;ASF1B;BRCA2;TP53;HELLS;KIF22;RBBP7;MELK;DCLRE1B;JPT1;SUV39H1;PLK1;NUP205;BIRC5;PSMC3IP;DUT;CDK4;ORC6;RPA3;RFC2;ING3;EZH2;DONSON;SPC24;EXOSC8;MCM2;MYC;NASP;AURKA;POLE4;SPC25;MMS22L;SYNCRIP;DLGAP5;RAD1;NUP107;…	ENSG00000183011;ENSG00000123136;ENSG00000117399;ENSG00000106628;ENSG00000099901;ENSG00000138376;ENSG00000101057;ENSG00000176974;ENSG00000100162;ENSG00000137309;ENSG00000166508;ENSG00000182481;ENSG00000149136;ENSG00000164032;ENSG00000138778;ENSG00000111665;ENSG00000104889;ENSG00000178999;ENSG00000101003;ENSG00000163950;ENSG00000125835;ENSG00000179958;ENSG00000136273;ENSG00000186185;ENSG00000167900…
TNFA Signaling VIA NFKB	0.720479	2.72788	0	0	0	78/179	0.092	CDKN1A;NR4A1;NR4A2;PTGS2;BTG2;JUNB;TNFSF9;ZFP36;GADD45A;IER5;EGR3;CCL2;SLC2A3;CSF1;CXCL2;LIF;CD69;SIK1;EGR1;KLF10;IER2;ATF3;IL1B;SAT1;CXCL3;FOSL2;SOCS3;BHLHE40;PTPRE;MAP3K8;PER1;PTGER4;ABCA1;DRAM1;PDE4B;TIPARP;IL7R;PLK2;JUN;KLF6;SGK1;FOSB;ID2;MCL1;INHBA;GADD45B;KLF2;BCL6;PLEK;PPP1R15A;MAFF;DUSP5;TSC22D1;CCNL1;KYNU;ETS2;NFIL3;AREG;TRIB1;DUSP4;MXD1;KLF4;NFKBIA;PLAUR;IER3;DUSP1;RIPK2;PLAU;KDM6B;F2RL…	ENSG00000124762;ENSG00000123358;ENSG00000153234;ENSG00000073756;ENSG00000159388;ENSG00000171223;ENSG00000125657;ENSG00000128016;ENSG00000116717;ENSG00000162783;ENSG00000179388;ENSG00000108691;ENSG00000059804;ENSG00000184371;ENSG00000081041;ENSG00000128342;ENSG00000110848;ENSG00000142178;ENSG00000120738;ENSG00000155090;ENSG00000160888;ENSG00000162772;ENSG00000125538;ENSG00000130066;ENSG00000163734…
P53 Pathway	0.700515	2.66644	0	0	0	89/183	0.137	CDKN1A;MDM2;RPS27L;ZMAT3;BAX;BTG2;TXNIP;ZFP36L1;TNFSF9;DDB2;GADD45A;SESN1;IER5;PHLDA3;FDXR;LIF;AEN;TRIAP1;CCNG1;NOTCH1;XPC;PLXNB2;ATF3;SAT1;PTPRE;CYFIP2;PLK3;DRAM1;PVT1;ABHD4;PLK2;ZBTB16;JUN;CCND3;TOB1;FAS;DGKA;PPP1R15A;CTSF;HEXIM1;TRAF4;PIDD1;TSC22D1;CD82;H2AC25;ABAT;PPM1D;RPS12;GM2A;ADA;TRAFD1;DDIT4;PROCR;MXD1;KLF4;IER3;CCNK;RCHY1;STOM;VWA5A;TGFB1;ANKRA2;CCND2;RPL18;COQ8A;JAG2;HBEGF;FAM162A;IRA…	ENSG00000124762;ENSG00000135679;ENSG00000185088;ENSG00000172667;ENSG00000087088;ENSG00000159388;ENSG00000265972;ENSG00000185650;ENSG00000125657;ENSG00000134574;ENSG00000116717;ENSG00000080546;ENSG00000162783;ENSG00000174307;ENSG00000161513;ENSG00000128342;ENSG00000181026;ENSG00000170855;ENSG00000113328;ENSG00000148400;ENSG00000154767;ENSG00000196576;ENSG00000162772;ENSG00000130066;ENSG00000132334…
G2M Checkpoint	-0.559829	-2.48277	0	0	0	93/195	0.1745	FBXO5;ODC1;DTYMK;DDX39A;CDC20;MARCKS;STIL;BARD1;MYBL2;HMGA1;CENPA;KPNA2;UPF1;CCNF;H2AZ1;CENPE;SLC38A1;AURKB;HMGN2;EXO1;KIF23;HUS1;KNL1;MKI67;H2AZ2;H2AX;GINS2;BRCA2;KIF22;KATNA1;HSPA8;JPT1;SUV39H1;PLK1;KPNB1;BIRC5;NUP50;RBL1;RAD54L;CDK4;ORC6;EZH2;CASP8AP2;MCM2;SMAD3;CCNA2;MYC;NASP;AURKA;MAP3K20;SYNCRIP;MCM5;RACGAP1;SRSF1;SLC7A1;RBM14;KIF15;MCM3;SFPQ;MCM6;TFDP1;E2F4;HMGB3;ORC5;CDKN3;PTTG1;LIG3;CHEK…	ENSG00000112029;ENSG00000115758;ENSG00000168393;ENSG00000123136;ENSG00000117399;ENSG00000277443;ENSG00000123473;ENSG00000138376;ENSG00000101057;ENSG00000137309;ENSG00000115163;ENSG00000182481;ENSG00000005007;ENSG00000162063;ENSG00000164032;ENSG00000138778;ENSG00000111371;ENSG00000178999;ENSG00000198830;ENSG00000174371;ENSG00000137807;ENSG00000136273;ENSG00000137812;ENSG00000148773;ENSG00000105968…
Inflammatory Response	0.658267	2.41181	0	0	0	54/142	0.1312	CDKN1A;CXCL8;EREG;BTG2;TNFSF9;CD70;CD14;OSM;CCL2;CSF1;LIF;CD69;CD55;IL1B;NLRP3;PTPRE;PTGER4;ABCA1;PDE4B;IL7R;TIMP1;C5AR1;RGS1;KLF6;PTGIR;HIF1A;INHBA;CD82;MMP14;ITGB3;LYN;C3AR1;FPR1;TPBG;TNFSF10;MXD1;NFKBIA;PLAUR;RIPK2;EBI3;LCP2;GABBR1;GP1BA;ICAM1;SCARF1;HBEGF;SEMA4D;RNF144B;AQP9;GNA15;TNFRSF1B;STAB1;IFNGR2;TLR1	ENSG00000124762;ENSG00000169429;ENSG00000124882;ENSG00000159388;ENSG00000125657;ENSG00000125726;ENSG00000170458;ENSG00000099985;ENSG00000108691;ENSG00000184371;ENSG00000128342;ENSG00000110848;ENSG00000196352;ENSG00000125538;ENSG00000162711;ENSG00000132334;ENSG00000171522;ENSG00000165029;ENSG00000184588;ENSG00000168685;ENSG00000102265;ENSG00000197405;ENSG00000090104;ENSG00000067082;ENSG00000160013…
Apoptosis	0.60881	2.24448	0	0	0	50/142	0.1175	CDKN1A;EREG;BAX;BTG2;TXNIP;CD38;CD14;GADD45A;EGR3;FDXR;PMAIP1;CD69;TIMP3;ATF3;IL1B;SAT1;TIMP1;PLCB2;JUN;H1-0;FAS;PDCD4;MCL1;GADD45B;PTK2;NEDD9;GPX1;ENO2;SLC20A1;CDKN1B;TNFSF10;CASP4;IGF2R;IER3;BCL2L11;BCL2L1;CCNA1;PEA15;CCND2;MMP2;SOD2;BIRC3;BNIP3L;CYLD;TIMP2;GSN;APP;BCL2L2;GNA15;SMAD7	ENSG00000124762;ENSG00000124882;ENSG00000087088;ENSG00000159388;ENSG00000265972;ENSG00000004468;ENSG00000170458;ENSG00000116717;ENSG00000179388;ENSG00000161513;ENSG00000141682;ENSG00000110848;ENSG00000100234;ENSG00000162772;ENSG00000125538;ENSG00000130066;ENSG00000102265;ENSG00000137841;ENSG00000177606;ENSG00000189060;ENSG00000026103;ENSG00000150593;ENSG00000143384;ENSG00000099860;ENSG00000169398…
KRAS Signaling UP	0.59715	2.2176	0	0	0	59/137	0.1668	EREG;MMP9;PTGS2;SPP1;LIF;CXCR4;CA2;IL1B;LAPTM5;IL7R;CTSS;ID2;INHBA;PPP1R15A;TFPI;PPBP;ITGB2;C3AR1;ABCB1;GPNMB;ZNF277;CD37;ST6GAL1;TRIB1;TMEM158;KLF4;PLAUR;PLAU;VWA5A;PRKG2;MPZL2;CCND2;F2RL1;PRDM1;BIRC3;YRDC;MMP11;AKAP12;HBEGF;CROT;GADD45G;CCSER2;ACE;TNFRSF1B;F13A1;PRELID3B;IL10RA;GNG11;CFH;TMEM176B;EPHB2;MMD;MAP7;ZNF639;GUCY1A1;RGS16;FCER1G;DCBLD2;PLEK2	ENSG00000124882;ENSG00000100985;ENSG00000073756;ENSG00000118785;ENSG00000128342;ENSG00000121966;ENSG00000104267;ENSG00000125538;ENSG00000162511;ENSG00000168685;ENSG00000163131;ENSG00000115738;ENSG00000122641;ENSG00000087074;ENSG00000003436;ENSG00000163736;ENSG00000160255;ENSG00000171860;ENSG00000085563;ENSG00000136235;ENSG00000198839;ENSG00000104894;ENSG00000073849;ENSG00000173334;ENSG00000249992…
MYC Targets V1	-0.493449	-2.18605	0	0	0	94/200	0.222	ODC1;CDC20;POLD2;RANBP1;PSMA7;C1QBP;SSBP1;MCM7;KPNA2;SRM;PSMB3;SNRPG;H2AZ1;GOT2;PHB1;XPOT;MRPL23;SNRPA;YWHAQ;CYC1;NME1;CCT7;LSM7;TRIM28;RAN;NDUFAB1;KPNB1;DUT;HSPE1;ILF2;NHP2;PPIA;CDK4;EXOSC7;TXNL4A;HDDC2;MCM2;HNRNPA2B1;CCNA2;MYC;CCT5;AIMP2;SNRPD3;SYNCRIP;SNRPA1;MCM5;CCT4;SRSF1;XRCC6;HSPD1;ERH;SRSF7;PRDX4;MRPL9;MCM6;CSTF2;PSMD3;PSMC6;TFDP1;PTGES3;HNRNPA3;PSMC4;PSMA4;RUVBL2;UBE2L3;TUFM;KARS1;CCT3;S…	ENSG00000115758;ENSG00000117399;ENSG00000106628;ENSG00000099901;ENSG00000101182;ENSG00000108561;ENSG00000106028;ENSG00000166508;ENSG00000182481;ENSG00000116649;ENSG00000277791;ENSG00000143977;ENSG00000164032;ENSG00000125166;ENSG00000167085;ENSG00000184575;ENSG00000214026;ENSG00000077312;ENSG00000134308;ENSG00000179091;ENSG00000239672;ENSG00000135624;ENSG00000130332;ENSG00000130726;ENSG00000132341…
Epithelial Mesenchymal Transition	0.575824	2.13188	0	0	0	71/144	0.2428	CXCL8;ACTA2;SPP1;GADD45A;TIMP3;VCAN;SAT1;LRP1;TIMP1;TGFBI;JUN;ID2;FAS;INHBA;GADD45B;PLOD2;SLC6A8;MMP14;ENO2;SERPINE2;ITGB3;THBS1;AREG;LGALS1;PLAUR;MYL9;TPM2;TGFB1;MMP2;SNTB1;NT5E;GPC1;MMP1;WIPF1;NID2;SFRP1;HTRA1;VEGFA;SERPINH1;QSOX1;MYLK;EFEMP2;TPM4;FBLN1;ITGB1;PCOLCE;PDLIM4;RHOB;LAMC1;CXCL1;GJA1;CD59;SLIT2;COL16A1;ITGB5;CD44;LOXL2;COL5A1;TAGLN;DAB2;ECM1;LAMC2;PTHLH;FUCA1;TFPI2;CALD1;PMP22;NOTCH2…	ENSG00000169429;ENSG00000107796;ENSG00000118785;ENSG00000116717;ENSG00000100234;ENSG00000038427;ENSG00000130066;ENSG00000123384;ENSG00000102265;ENSG00000120708;ENSG00000177606;ENSG00000115738;ENSG00000026103;ENSG00000122641;ENSG00000099860;ENSG00000152952;ENSG00000130821;ENSG00000157227;ENSG00000111674;ENSG00000135919;ENSG00000259207;ENSG00000137801;ENSG00000109321;ENSG00000100097;ENSG00000011422…
Oxidative Phosphorylation	-0.481908	-2.12895	0	0	0	90/198	0.2483	NDUFS7;IDH2;NDUFA6;MRPL11;MRPS15;UQCRQ;AIFM1;TIMM13;GOT2;ATP5MF;UQCRC1;MRPS22;NQO2;NDUFS6;MRPL15;ATP5MC3;CYC1;NDUFV1;COX7B;FDX1;HSD17B10;ACAA2;NDUFAB1;ACAT1;TIMM50;ATP5MC1;ATP5F1A;UQCRFS1;PDP1;NDUFB7;POR;HCCS;NDUFV2;OGDH;MDH2;NDUFB2;ALAS1;POLR2F;TIMM8B;DLAT;COX6A1;ATP5F1B;ECI1;ETFB;COX8A;ATP5F1D;MPC1;COX5B;NDUFA3;NDUFS8;MRPL35;MRPS11;PDHA1;VDAC3;TOMM22;NDUFB3;DLD;NDUFC2;SDHA;ATP5ME;SLC25A11;SDHB;…	ENSG00000115286;ENSG00000182054;ENSG00000184983;ENSG00000174547;ENSG00000116898;ENSG00000164405;ENSG00000156709;ENSG00000099800;ENSG00000125166;ENSG00000241468;ENSG00000010256;ENSG00000175110;ENSG00000124588;ENSG00000145494;ENSG00000137547;ENSG00000154518;ENSG00000179091;ENSG00000167792;ENSG00000131174;ENSG00000137714;ENSG00000072506;ENSG00000167315;ENSG00000004779;ENSG00000075239;ENSG00000105197…
Myogenesis	0.583241	2.08454	0	0	0	44/107	0.1879	CDKN1A;SCHIP1;NOTCH1;PLXNB2;BHLHE40;CD36;AEBP1;GADD45B;MEF2C;SLC6A8;CKB;PKIA;KIFC3;FKBP1B;MEF2D;MYH9;AGRN;TPM2;TGFB1;IFRD1;HBEGF;LSP1;FABP3;GSN;IGFBP7;ABLIM1;ATP6AP1;EIF4A2;APP;FOXO4;MAPRE3;DAPK2;PC;MYLK;ITGB1;ACSL1;RB1;CTF1;HDAC5;FST;TNNI2;MRAS;KLF5;ITGB5	ENSG00000124762;ENSG00000151967;ENSG00000148400;ENSG00000196576;ENSG00000134107;ENSG00000135218;ENSG00000106624;ENSG00000099860;ENSG00000081189;ENSG00000130821;ENSG00000166165;ENSG00000171033;ENSG00000140859;ENSG00000119782;ENSG00000116604;ENSG00000100345;ENSG00000188157;ENSG00000198467;ENSG00000105329;ENSG00000006652;ENSG00000113070;ENSG00000130592;ENSG00000121769;ENSG00000148180;ENSG00000163453…
Coagulation	0.589813	2.06234	0	0	0	28/85	0.1205	MMP9;VWF;TIMP3;CTSB;PF4;LRP1;TIMP1;PLEK;MAFF;MMP14;ITGB3;THBS1;PROS1;FURIN;SERPINA1;CTSH;PLAU;MMP2;A2M;MMP11;GP1BA;ADAM9;MMP1;FYN;CTSK;GSN;ISCU;HTRA1	ENSG00000100985;ENSG00000110799;ENSG00000100234;ENSG00000164733;ENSG00000163737;ENSG00000123384;ENSG00000102265;ENSG00000115956;ENSG00000185022;ENSG00000157227;ENSG00000259207;ENSG00000137801;ENSG00000184500;ENSG00000140564;ENSG00000197249;ENSG00000103811;ENSG00000122861;ENSG00000087245;ENSG00000175899;ENSG00000099953;ENSG00000185245;ENSG00000168615;ENSG00000196611;ENSG00000010810;ENSG00000143387…
Hypoxia	0.553772	2.06153	0	0	0	54/158	0.1425	CDKN1A;ZFP36;SLC2A3;CXCR4;ATF3;FOSL2;BHLHE40;MT1E;CITED2;TIPARP;TGFBI;TPST2;JUN;KLF6;PIM1;CAVIN1;PPP1R15A;P4HA1;MAFF;GBE1;ENO2;NFIL3;CDKN1B;TMEM45A;TPBG;HK2;MYH9;DDIT4;ALDOC;SRPX;PLAUR;IER3;DUSP1;PGF;MT2A;ATP7A;SDC2;WSB1;PAM;P4HA2;GPC1;BNIP3L;MXI1;AKAP12;FAM162A;ANKZF1;FOS;JMJD6;HEXA;VEGFA;BTG1;NDST1;ACKR3;NDRG1	ENSG00000124762;ENSG00000128016;ENSG00000059804;ENSG00000121966;ENSG00000162772;ENSG00000075426;ENSG00000134107;ENSG00000169715;ENSG00000164442;ENSG00000163659;ENSG00000120708;ENSG00000128294;ENSG00000177606;ENSG00000067082;ENSG00000137193;ENSG00000177469;ENSG00000087074;ENSG00000122884;ENSG00000185022;ENSG00000114480;ENSG00000111674;ENSG00000165030;ENSG00000111276;ENSG00000181458;ENSG00000146242…
Allograft Rejection	0.553119	2.02467	0	0	0	52/143	0.1506	EREG;MMP9;CCL2;RPS19;CSF1;GZMB;LIF;IL1B;NLRP3;PTPN6;HLA-DOA;PF4;GBP2;TIMP1;CTSS;CCND3;FAS;HIF1A;INHBA;RPL39;HLA-DRA;ITGB2;SRGN;LYN;RPS9;RPL9;RPS3A;RIPK2;HLA-DQA1;IFNAR2;FCGR2B;TGFB1;CCND2;LCP2;ST8SIA4;FYB1;CCL4;ICAM1;HLA-E;IGSF6;HLA-DMA;EIF3D;CD74;STAB1;HLA-DOB;IFNGR2;TAP1;TLR1;F2R;APBB1;SOCS1;IL4R	ENSG00000124882;ENSG00000100985;ENSG00000108691;ENSG00000105372;ENSG00000184371;ENSG00000100453;ENSG00000128342;ENSG00000125538;ENSG00000162711;ENSG00000111679;ENSG00000204252;ENSG00000163737;ENSG00000162645;ENSG00000102265;ENSG00000163131;ENSG00000112576;ENSG00000026103;ENSG00000100644;ENSG00000122641;ENSG00000198918;ENSG00000204287;ENSG00000160255;ENSG00000122862;ENSG00000254087;ENSG00000170889…
Angiogenesis	0.724353	1.98539	0	0	0	12/25	0.1236	SPP1;VCAN;PF4;PRG2;TIMP1;PTK2;VAV2;CCND2;JAG2;APP;JAG1;VEGFA	ENSG00000118785;ENSG00000038427;ENSG00000163737;ENSG00000186652;ENSG00000102265;ENSG00000169398;ENSG00000160293;ENSG00000118971;ENSG00000184916;ENSG00000142192;ENSG00000101384;ENSG00000112715
IL2 STAT5 Signaling	0.522352	1.95067	0	0	0	58/166	0.163	SPP1;SLC2A3;CSF1;LIF;NFKBIZ;FGL2;CA2;BHLHE40;GBP4;MAP3K8;COL6A1;PLPP1;SELP;KLF6;PIM1;CCND3;IL1RL1;GADD45B;P4HA1;MAFF;SOCS2;GUCY1B1;TTC39B;ANXA4;NFIL3;ABCB1;TNFSF10;HK2;RHOH;PLSCR1;MXD1;IGF2R;FURIN;HOPX;PRAF2;GALM;SLC39A8;BCL2L1;CDCP1;CCND2;NT5E;SYT11;TNFRSF4;CISH;TWSG1;TNFRSF1B;GABARAPL1;TNFRSF18;PRKCH;IL10RA;NDRG1;SOCS1;IL4R;CDC42SE2;RORA;RHOB;RGS16;XBP1	ENSG00000118785;ENSG00000059804;ENSG00000184371;ENSG00000128342;ENSG00000144802;ENSG00000127951;ENSG00000104267;ENSG00000134107;ENSG00000162654;ENSG00000107968;ENSG00000142156;ENSG00000067113;ENSG00000174175;ENSG00000067082;ENSG00000137193;ENSG00000112576;ENSG00000115602;ENSG00000099860;ENSG00000122884;ENSG00000185022;ENSG00000120833;ENSG00000061918;ENSG00000155158;ENSG00000196975;ENSG00000165030…
Interferon Gamma Response	0.50944	1.92029	0	7.33e-05	0.001	53/175	0.1546	CDKN1A;PTGS2;TXNIP;CD38;CCL2;CD69;FGL2;SOCS3;GBP4;PTPN6;PDE4B;FCGR1A;SELP;PIM1;FAS;HIF1A;MARCHF1;CIITA;FPR1;TNFSF10;TRAFD1;CSF2RB;PLSCR1;CASP4;NFKBIA;RIPK2;HLA-DQA1;IFNAR2;MT2A;BANK1;LCP2;SOD2;MVP;ST8SIA4;SP110;PELI1;LATS2;ICAM1;IL18BP;DDX60;IFI30;HLA-DMA;STAT3;CD74;TAP1;BTG1;OAS2;HLA-DRB1;IL10RA;SOCS1;CFH;IL4R;STAT2	ENSG00000124762;ENSG00000073756;ENSG00000265972;ENSG00000004468;ENSG00000108691;ENSG00000110848;ENSG00000127951;ENSG00000184557;ENSG00000162654;ENSG00000111679;ENSG00000184588;ENSG00000150337;ENSG00000174175;ENSG00000137193;ENSG00000026103;ENSG00000100644;ENSG00000145416;ENSG00000179583;ENSG00000171051;ENSG00000121858;ENSG00000135148;ENSG00000100368;ENSG00000188313;ENSG00000196954;ENSG00000100906…
IL6 JAK STAT3 Signaling	0.586415	1.91854	0	6.81e-05	0.001	34/67	0.2033	CD38;CD14;CSF1;IL1B;CXCL3;SOCS3;MAP3K8;CD36;PF4;JUN;PIM1;FAS;ITGB3;CSF2RB;PDGFC;EBI3;TGFB1;A2M;IL13RA1;STAT3;TNFRSF1B;IFNGR2;SOCS1;IL4R;STAT2;IL9R;CXCL1;IL10RB;CSF3R;LEPR;TLR2;CD44;IL3RA;IFNGR1	ENSG00000004468;ENSG00000170458;ENSG00000184371;ENSG00000125538;ENSG00000163734;ENSG00000184557;ENSG00000107968;ENSG00000135218;ENSG00000163737;ENSG00000177606;ENSG00000137193;ENSG00000026103;ENSG00000259207;ENSG00000100368;ENSG00000145431;ENSG00000105246;ENSG00000105329;ENSG00000175899;ENSG00000131724;ENSG00000168610;ENSG00000028137;ENSG00000159128;ENSG00000185338;ENSG00000077238;ENSG00000170581…
MYC Targets V2	-0.511989	-1.89762	0	0.000902663	0.004	35/58	0.3172	SRM;PHB1;DCTPP1;GRWD1;UNG;RRP12;PLK1;HSPE1;CDK4;PRMT3;LAS1L;UTP20;MYC;AIMP2;MCM5;HSPD1;PUS1;SORD;TMEM97;MCM4;NOP16;RRP9;PPAN;PA2G4;NOC4L;TBRG4;IMP4;RABEPK;DUSP2;SLC29A2;WDR74;SLC19A1;NOP2;MAP3K6;MRTO4	ENSG00000116649;ENSG00000167085;ENSG00000179958;ENSG00000105447;ENSG00000076248;ENSG00000052749;ENSG00000166851;ENSG00000115541;ENSG00000135446;ENSG00000185238;ENSG00000001497;ENSG00000120800;ENSG00000136997;ENSG00000106305;ENSG00000100297;ENSG00000144381;ENSG00000177192;ENSG00000140263;ENSG00000109084;ENSG00000104738;ENSG00000048162;ENSG00000114767;ENSG00000130810;ENSG00000170515;ENSG00000184967…
Estrogen Response Early	0.507686	1.87117	0	0.000190705	0.003	62/144	0.2234	EGR3;PMAIP1;FHL2;KLF10;BHLHE40;DLC1;TIPARP;TOB1;KDM4B;SLC24A3;MAST4;ABAT;KRT8;TMEM164;AREG;TPBG;NRIP1;KLF4;NADSYN1;AMFR;CELSR1;AFF1;MPPED2;TSKU;NCOR2;KCNK5;CISH;SLC37A1;UNC119;PAPSS2;ABLIM1;ABHD2;ELF1;FOS;ELOVL5;MYOF;GAB2;HR;RAB31;FOXC1;MINDY1;FCMR;AQP3;RHOBTB3;XBP1;GJA1;KRT18;CBFA2T3;LAD1;KAZN;SLC2A1;CD44;SLC22A5;DEPTOR;SEC14L2;B4GALT1;FLNB;MYBBP1A;SCNN1A;SIAH2;BCL2;MED13L	ENSG00000179388;ENSG00000141682;ENSG00000115641;ENSG00000155090;ENSG00000134107;ENSG00000164741;ENSG00000163659;ENSG00000141232;ENSG00000127663;ENSG00000185052;ENSG00000069020;ENSG00000183044;ENSG00000170421;ENSG00000157600;ENSG00000109321;ENSG00000146242;ENSG00000180530;ENSG00000136826;ENSG00000172890;ENSG00000159461;ENSG00000075275;ENSG00000172493;ENSG00000066382;ENSG00000182704;ENSG00000196498…
UV Response DN	0.474805	1.7199	0	0.00190705	0.031	40/127	0.1693	SCHIP1;FHL2;BHLHE40;MT1E;CITED2;ABCC1;DLC1;KIT;KALRN;TFPI;ANXA4;ITGB3;CDKN1B;ATRX;ZMIZ1;VAV2;DUSP1;NEK7;NFIB;SDC2;LTBP1;YTHDC1;FYN;SYNE1;ATP2B4;INPP4B;PTEN;SMAD7;APBB2;MTA1;CDC42BPA;CACNA1A;PRKCE;NIPBL;LAMC1;TGFBR2;RND3;PLCB4;GJA1;LDLR	ENSG00000151967;ENSG00000115641;ENSG00000134107;ENSG00000169715;ENSG00000164442;ENSG00000103222;ENSG00000164741;ENSG00000157404;ENSG00000160145;ENSG00000003436;ENSG00000196975;ENSG00000259207;ENSG00000111276;ENSG00000085224;ENSG00000108175;ENSG00000160293;ENSG00000120129;ENSG00000151414;ENSG00000147862;ENSG00000169439;ENSG00000049323;ENSG00000083896;ENSG00000010810;ENSG00000131018;ENSG00000058668…
Apical Junction	0.455873	1.68872	0	0.00263621	0.045	64/144	0.241	MMP9;VWF;CD276;VCAN;TGFBI;PTK2;GNAI1;ITGA9;ICAM2;PIK3CB;MYH9;VAV2;ARHGEF6;MYL9;NRXN2;MPZL2;CD34;MMP2;MSN;CTNND1;MAPK11;FYB1;ICAM1;ADAM9;NLGN2;NEGR1;MYL12B;NECTIN2;LAYN;PTEN;ACTN4;RAC2;MYH10;CTNNA1;ITGB1;ACTN1;TRO;ICAM5;PARVA;ACTG1;MAPK13;VASP;INPPL1;SLIT2;COL16A1;PTPRC;CLDN15;VCL;JUP;SIRPA;B4GALT1;SKAP2;RHOF;STX4;FLNC;LAMB3;LAMC2;EGFR;CD274;EVL;TMEM8B;AMIGO2;CNN2;EXOC4	ENSG00000100985;ENSG00000110799;ENSG00000103855;ENSG00000038427;ENSG00000120708;ENSG00000169398;ENSG00000127955;ENSG00000144668;ENSG00000108622;ENSG00000051382;ENSG00000100345;ENSG00000160293;ENSG00000129675;ENSG00000101335;ENSG00000110076;ENSG00000149573;ENSG00000174059;ENSG00000087245;ENSG00000147065;ENSG00000198561;ENSG00000185386;ENSG00000082074;ENSG00000090339;ENSG00000168615;ENSG00000169992…
WNT Beta Catenin Signaling	0.556346	1.63193	0.0015528	0.00402598	0.073	13/32	0.1683	NOTCH1;HEY1;GNAI1;NCSTN;CSNK1E;CCND2;JAG2;NCOR2;CUL1;JAG1;FRAT1;HDAC5;PPARD	ENSG00000148400;ENSG00000164683;ENSG00000127955;ENSG00000162736;ENSG00000213923;ENSG00000118971;ENSG00000184916;ENSG00000196498;ENSG00000055130;ENSG00000101384;ENSG00000165879;ENSG00000108840;ENSG00000112033
Complement	0.427758	1.58523	0.00130039	0.00717651	0.133	44/152	0.1644	GZMB;CA2;CD55;CTSB;CD36;LRP1;TIMP1;CTSS;PIM1;PLEK;MAFF;DUSP5;MMP14;KYNU;LYN;F5;SH2B3;CPM;PLSCR1;CASP4;PLAUR;SERPINA1;CTSH;USP15;LCP2;LIPA;CD46;GP1BA;ADAM9;FYN;CASP10;PLA2G7;TIMP2;CTSD;APOBEC3G;ITGAM;PRSS3;APOBEC3F;PIK3CG;CFH;CPQ;PLA2G4A;FCER1G;CXCL1	ENSG00000100453;ENSG00000104267;ENSG00000196352;ENSG00000164733;ENSG00000135218;ENSG00000123384;ENSG00000102265;ENSG00000163131;ENSG00000137193;ENSG00000115956;ENSG00000185022;ENSG00000138166;ENSG00000157227;ENSG00000115919;ENSG00000254087;ENSG00000198734;ENSG00000111252;ENSG00000135678;ENSG00000188313;ENSG00000196954;ENSG00000011422;ENSG00000197249;ENSG00000103811;ENSG00000135655;ENSG00000043462…
TGF Beta Signaling	0.501308	1.56999	0.0110236	0.00872473	0.167	13/48	0.1337	JUNB;NOG;KLF10;ID2;PPP1R15A;SLC20A1;THBS1;FURIN;TGFB1;NCOR2;SMAD7;IFNGR2;RAB31	ENSG00000171223;ENSG00000183691;ENSG00000155090;ENSG00000115738;ENSG00000087074;ENSG00000144136;ENSG00000137801;ENSG00000140564;ENSG00000105329;ENSG00000196498;ENSG00000101665;ENSG00000159128;ENSG00000168461
Reactive Oxygen Species Pathway	-0.452184	-1.56958	0.0121212	0.0178652	0.091	18/47	0.1243	MGST1;MPO;NDUFA6;NQO1;PRDX1;GCLM;TXN;EGLN2;PTPA;SOD1;HMOX2;TXNRD2;SRXN1;PRDX2;GLRX2;PRDX4;ATOX1;STK25	ENSG00000008394;ENSG00000005381;ENSG00000184983;ENSG00000181019;ENSG00000117450;ENSG00000023909;ENSG00000136810;ENSG00000269858;ENSG00000119383;ENSG00000142168;ENSG00000103415;ENSG00000184470;ENSG00000271303;ENSG00000167815;ENSG00000023572;ENSG00000123131;ENSG00000177556;ENSG00000115694
Hedgehog Signaling	0.602033	1.55111	0.0304054	0.0105342	0.205	15/20	0.3006	HEY1;ETS2;MYH9;CELSR1;TLE1;VEGFA;ADGRG1;TLE3;PML;CDK6;AMOT;OPHN1;LDB1;VLDLR;NRP2	ENSG00000164683;ENSG00000157557;ENSG00000100345;ENSG00000075275;ENSG00000196781;ENSG00000112715;ENSG00000205336;ENSG00000140332;ENSG00000140464;ENSG00000105810;ENSG00000126016;ENSG00000079482;ENSG00000198728;ENSG00000147852;ENSG00000118257
Interferon Alpha Response	0.431372	1.4937	0.0082531	0.0194172	0.357	21/89	0.129	TXNIP;CSF1;GMPR;GBP4;GBP2;TRIM5;NCOA7;TRAFD1;PLSCR1;TENT5A;PROCR;RIPK2;LPAR6;SP110;SAMD9;DDX60;IFI30;ELF1;UBA7;CD74;TAP1	ENSG00000265972;ENSG00000184371;ENSG00000137198;ENSG00000162654;ENSG00000162645;ENSG00000132256;ENSG00000111912;ENSG00000135148;ENSG00000188313;ENSG00000112773;ENSG00000101000;ENSG00000104312;ENSG00000139679;ENSG00000135899;ENSG00000205413;ENSG00000137628;ENSG00000216490;ENSG00000120690;ENSG00000182179;ENSG00000019582;ENSG00000168394
Spermatogenesis	-0.375319	-1.43942	0.0120482	0.0361065	0.202	23/70	0.2073	MLF1;PEBP1;LPIN1;PSMG1;EZH2;TALDO1;AURKA;MLLT10;GFI1;CDKN3;DMC1;RPL39L;VDAC3;PARP2;RFC4;IL12RB2;TOPBP1;NCAPH;ZC3H14;CCNB2;DBF4;JAM3;COIL	ENSG00000178053;ENSG00000089220;ENSG00000134324;ENSG00000183527;ENSG00000106462;ENSG00000177156;ENSG00000087586;ENSG00000078403;ENSG00000162676;ENSG00000100526;ENSG00000100206;ENSG00000163923;ENSG00000078668;ENSG00000129484;ENSG00000163918;ENSG00000081985;ENSG00000163781;ENSG00000121152;ENSG00000100722;ENSG00000157456;ENSG00000006634;ENSG00000166086;ENSG00000121058
Heme Metabolism	0.370556	1.38809	0.0152672	0.0511171	0.698	51/170	0.2073	BTG2;CA2;CTSB;MINPP1;CCND3;H1-0;PICALM;SLC6A8;HBD;MPP1;TNS1;NCOA4;LRP10;YPEL5;SMOX;CCDC28A;NEK7;SLC30A1;USP15;P4HA2;BNIP3L;MXI1;LPIN2;SPTB;EPOR;ANK1;LMO2;PC;SNCA;AQP3;TAL1;ADIPOR1;ARHGEF12;XK;ISCA1;HTATIP2;PPP2R5B;SIDT2;SDCBP;TNRC6B;CIR1;GATA1;ACP5;SLC2A1;SLC11A2;ABCB6;CPOX;TSPAN5;ADD1;RBM38;TFDP2	ENSG00000159388;ENSG00000104267;ENSG00000164733;ENSG00000107789;ENSG00000112576;ENSG00000189060;ENSG00000073921;ENSG00000130821;ENSG00000223609;ENSG00000130830;ENSG00000079308;ENSG00000266412;ENSG00000197324;ENSG00000119801;ENSG00000088826;ENSG00000024862;ENSG00000151414;ENSG00000170385;ENSG00000135655;ENSG00000072682;ENSG00000104765;ENSG00000119950;ENSG00000101577;ENSG00000070182;ENSG00000187266…
Androgen Response	0.391015	1.38322	0.034965	0.0508148	0.71	24/91	0.1613	SAT1;SLC38A2;PLPP1;CCND3;H1-0;SGK1;PTK2B;TSC22D1;ADAMTS1;KRT8;NCOA4;ABCC4;HSD17B14;ZMIZ1;IQGAP2;AKAP12;INPP4B;ABHD2;ELOVL5;NDRG1;ACTN1;HPGD;MAP7;GUCY1A1	ENSG00000130066;ENSG00000134294;ENSG00000067113;ENSG00000112576;ENSG00000189060;ENSG00000118515;ENSG00000120899;ENSG00000102804;ENSG00000154734;ENSG00000170421;ENSG00000266412;ENSG00000125257;ENSG00000087076;ENSG00000108175;ENSG00000145703;ENSG00000131016;ENSG00000109452;ENSG00000140526;ENSG00000012660;ENSG00000104419;ENSG00000072110;ENSG00000164120;ENSG00000135525;ENSG00000164116
KRAS Signaling DN	0.410279	1.35907	0.0638298	0.0594617	0.781	14/69	0.1301	NR4A2;BTG2;ZBTB16;SGK1;CCNA1;ITGB1BP2;CLSTN3;THNSL2;GP1BA;COQ8A;PDK2;THRB;GPR3;CPEB3	ENSG00000153234;ENSG00000159388;ENSG00000109906;ENSG00000118515;ENSG00000133101;ENSG00000147166;ENSG00000139182;ENSG00000144115;ENSG00000185245;ENSG00000163050;ENSG00000005882;ENSG00000151090;ENSG00000181773;ENSG00000107864
Cholesterol Homeostasis	-0.355247	-1.32686	0.0666667	0.078983	0.424	15/66	0.0585	FDPS;TNFRSF12A;PCYT2;FABP5;PMVK;EBP;ATXN2;FADS2;NIBAN1;MVD;FASN;MVK;PNRC1;ACAT2;LSS	ENSG00000160752;ENSG00000006327;ENSG00000185813;ENSG00000164687;ENSG00000163344;ENSG00000147155;ENSG00000204842;ENSG00000134824;ENSG00000135842;ENSG00000167508;ENSG00000169710;ENSG00000110921;ENSG00000146278;ENSG00000120437;ENSG00000160285
Apical Surface	0.477202	1.32193	0.130781	0.0794724	0.876	13/25	0.2121	SLC2A4;LYN;AKAP7;SRPX;PLAUR;ADAM10;SULF2;APP;NCOA6;DCBLD2;EPHB4;B4GALT1;GSTM3	ENSG00000181856;ENSG00000254087;ENSG00000118507;ENSG00000101955;ENSG00000011422;ENSG00000137845;ENSG00000196562;ENSG00000142192;ENSG00000198646;ENSG00000057019;ENSG00000196411;ENSG00000086062;ENSG00000134202
UV Response UP	0.352317	1.28245	0.0517928	0.10517	0.945	32/131	0.1583	NR4A1;BTG2;JUNB;CXCL2;CA2;ATF3;CCND3;FOSB;SLC6A8;MMP14;ENO2;LYN;ABCB1;NFKBIA;FURIN;BCL2L11;SOD2;GRINA;EIF2S3;TGFBRAP1;ICAM1;CREG1;CYP1A1;FOS;NXF1;TAP1;BTG1;AQP3;DLG4;GLS;SLC25A4;RHOB	ENSG00000123358;ENSG00000159388;ENSG00000171223;ENSG00000081041;ENSG00000104267;ENSG00000162772;ENSG00000112576;ENSG00000125740;ENSG00000130821;ENSG00000157227;ENSG00000111674;ENSG00000254087;ENSG00000085563;ENSG00000100906;ENSG00000140564;ENSG00000153094;ENSG00000291237;ENSG00000178719;ENSG00000130741;ENSG00000135966;ENSG00000090339;ENSG00000143162;ENSG00000140465;ENSG00000170345;ENSG00000162231…
Estrogen Response Late	0.343821	1.27141	0.0778364	0.110847	0.954	34/142	0.1352	ZFP36;EGR3;CA2;PTPN6;SGK1;ID2;TOB1;PDCD4;SLC24A3;CKB;AREG;TPBG;JAK1;NRIP1;KLF4;AMFR;SERPINA1;CCNA1;AFF1;NCOR2;NAB2;KCNK5;CISH;LSR;ATP2B4;PAPSS2;ABHD2;FOS;ELOVL5;MYOF;EMP2;HR;RAB31;FOXC1	ENSG00000128016;ENSG00000179388;ENSG00000104267;ENSG00000111679;ENSG00000118515;ENSG00000115738;ENSG00000141232;ENSG00000150593;ENSG00000185052;ENSG00000166165;ENSG00000109321;ENSG00000146242;ENSG00000162434;ENSG00000180530;ENSG00000136826;ENSG00000159461;ENSG00000197249;ENSG00000133101;ENSG00000172493;ENSG00000196498;ENSG00000166886;ENSG00000164626;ENSG00000114737;ENSG00000105699;ENSG00000058668…
DNA Repair	-0.298471	-1.27082	0.0366492	0.11346	0.584	40/146	0.1536	FEN1;NME4;SSRP1;APRT;POLR2E;NME1;POLA1;TP53;DUT;NT5C;DGCR8;RFC5;RPA3;RFC2;AAAS;TAF9;NELFB;SAC3D1;POLR2F;CDA;POLE4;RAE1;TAF6;ALYREF;ZWINT;NELFCD;ADRM1;UPF3B;SEC61A1;ERCC8;RFC3;ERCC4;ERCC1;POLR1C;POLR2I;CETN2;POLD3;MRPL40;POLA2;RFC4	ENSG00000168496;ENSG00000103202;ENSG00000149136;ENSG00000198931;ENSG00000099817;ENSG00000239672;ENSG00000101868;ENSG00000141510;ENSG00000128951;ENSG00000125458;ENSG00000128191;ENSG00000111445;ENSG00000106399;ENSG00000049541;ENSG00000094914;ENSG00000273841;ENSG00000188986;ENSG00000168061;ENSG00000100142;ENSG00000158825;ENSG00000115350;ENSG00000101146;ENSG00000106290;ENSG00000183684;ENSG00000122952…
Unfolded Protein Response	-0.305807	-1.25524	0.0381679	0.114977	0.636	41/109	0.2548	YIF1A;CEBPG;EIF4A3;XPOT;EIF4EBP1;LSM4;HERPUD1;PSAT1;H2AX;NHP2;BANF1;NFYB;SLC1A4;CNOT4;EXOSC10;CALR;GOSR2;EXOSC1;GEMIN4;DCP1A;SRPRB;NFYA;TUBB2A;HSPA5;CKS1B;CEBPB;PDIA6;HSPA9;FUS;PARN;ATF4;PREB;TARS1;RRP9;ASNS;SLC7A5;SPCS1;LSM1;CNOT2;ARFGAP1;BAG3	ENSG00000174851;ENSG00000153879;ENSG00000141543;ENSG00000184575;ENSG00000187840;ENSG00000130520;ENSG00000051108;ENSG00000135069;ENSG00000188486;ENSG00000145912;ENSG00000175334;ENSG00000120837;ENSG00000115902;ENSG00000080802;ENSG00000171824;ENSG00000179218;ENSG00000108433;ENSG00000171311;ENSG00000179409;ENSG00000272886;ENSG00000144867;ENSG00000001167;ENSG00000137267;ENSG00000044574;ENSG00000173207…
Notch Signaling	0.432963	1.21198	0.203526	0.165025	0.991	14/30	0.2502	NOTCH1;TCF7L2;ST3GAL6;CUL1;JAG1;SKP1;NOTCH3;PPARD;FZD7;DTX1;FBXW11;ARRB1;NOTCH2;PSEN2	ENSG00000148400;ENSG00000148737;ENSG00000064225;ENSG00000055130;ENSG00000101384;ENSG00000113558;ENSG00000074181;ENSG00000112033;ENSG00000155760;ENSG00000135144;ENSG00000072803;ENSG00000137486;ENSG00000134250;ENSG00000143801
Adipogenesis	0.306287	1.15838	0.173248	0.229799	0.998	25/175	0.0977	GADD45A;CMBL;APOE;ADCY6;ANGPT1;CD36;ABCA1;ENPP2;SOWAHC;TOB1;PDCD4;BCL6;CAVIN1;GBE1;PIM3;DRAM2;BAZ2A;CAVIN2;RNF11;STOM;PHLDB1;TANK;LAMA4;LTC4S;CPT2	ENSG00000116717;ENSG00000164237;ENSG00000130203;ENSG00000174233;ENSG00000154188;ENSG00000135218;ENSG00000165029;ENSG00000136960;ENSG00000198142;ENSG00000141232;ENSG00000150593;ENSG00000113916;ENSG00000177469;ENSG00000114480;ENSG00000198355;ENSG00000156171;ENSG00000076108;ENSG00000168497;ENSG00000123091;ENSG00000148175;ENSG00000019144;ENSG00000136560;ENSG00000112769;ENSG00000213316;ENSG00000157184
Mitotic Spindle	-0.263642	-1.1552	0.0849057	0.22423	0.891	38/195	0.1413	FBXO5;PIF1;ANLN;MARCKS;CENPE;KIF23;ARHGDIA;BRCA2;KIF22;KATNA1;PLK1;BIRC5;KATNB1;SAC3D1;AURKA;SSH2;FSCN1;DLGAP5;ECT2;RACGAP1;KIF15;SASS6;TAOK2;HOOK3;APC;TSC1;GEMIN4;CKAP5;KNTC1;CEP192;PRC1;RFC1;RASA2;DYNC1H1;KIF20B;MAP1S;ALMS1;CENPF	ENSG00000112029;ENSG00000140451;ENSG00000011426;ENSG00000277443;ENSG00000138778;ENSG00000137807;ENSG00000141522;ENSG00000139618;ENSG00000079616;ENSG00000186625;ENSG00000166851;ENSG00000089685;ENSG00000140854;ENSG00000168061;ENSG00000087586;ENSG00000141298;ENSG00000075618;ENSG00000126787;ENSG00000114346;ENSG00000161800;ENSG00000163808;ENSG00000156876;ENSG00000149930;ENSG00000168172;ENSG00000134982…
Glycolysis	0.289475	1.084	0.293898	0.347051	1	34/165	0.1534	CXCR4;VCAN;CITED2;TGFBI;PLOD2;P4HA1;CHPF;ARTN;ENO2;FUT8;TPBG;HK2;DDIT4;AGRN;IER3;SDC2;CHPF2;PAM;NT5E;P4HA2;GPC1;SLC16A3;MXI1;FAM162A;ANKZF1;IL13RA1;HS2ST1;VEGFA;PC;QSOX1;BIK;AK3;NOL3;PYGL	ENSG00000121966;ENSG00000038427;ENSG00000164442;ENSG00000120708;ENSG00000152952;ENSG00000122884;ENSG00000123989;ENSG00000117407;ENSG00000111674;ENSG00000033170;ENSG00000146242;ENSG00000159399;ENSG00000168209;ENSG00000188157;ENSG00000137331;ENSG00000169439;ENSG00000033100;ENSG00000145730;ENSG00000135318;ENSG00000072682;ENSG00000063660;ENSG00000141526;ENSG00000119950;ENSG00000114023;ENSG00000163516…
Peroxisome	-0.271652	-1.07761	0.277778	0.344046	0.974	25/87	0.1848	ITGB1BP1;FDPS;IDH2;PRDX1;ECI2;CLN6;DHCR24;BCL10;YWHAH;SOD1;MLYCD;PRDX5;TSPO;FADS1;ATXN1;PEX13;HRAS;ERCC1;GNPAT;CRABP1;SLC25A19;PEX2;IDH1;VPS4B;EHHADH	ENSG00000119185;ENSG00000160752;ENSG00000182054;ENSG00000117450;ENSG00000198721;ENSG00000128973;ENSG00000116133;ENSG00000142867;ENSG00000128245;ENSG00000142168;ENSG00000103150;ENSG00000126432;ENSG00000100300;ENSG00000149485;ENSG00000124788;ENSG00000162928;ENSG00000174775;ENSG00000012061;ENSG00000116906;ENSG00000166426;ENSG00000125454;ENSG00000164751;ENSG00000138413;ENSG00000119541;ENSG00000113790
MTORC1 Signaling	0.278257	1.06312	0.317839	0.375599	1	17/198	0.0482	CDKN1A;BTG2;FDXR;SLC2A3;CXCR4;FGL2;CCNG1;SLA;BHLHE40;PPP1R15A;PLOD2;P4HA1;ITGB2;GBE1;NFIL3;HK2;DDIT4	ENSG00000124762;ENSG00000159388;ENSG00000161513;ENSG00000059804;ENSG00000121966;ENSG00000127951;ENSG00000113328;ENSG00000155926;ENSG00000134107;ENSG00000087074;ENSG00000152952;ENSG00000122884;ENSG00000160255;ENSG00000114480;ENSG00000165030;ENSG00000159399;ENSG00000168209
Xenobiotic Metabolism	0.287546	1.04953	0.359313	0.38843	1	30/135	0.1584	CA2;APOE;CYFIP2;CD36;ID2;FAS;KYNU;ETS2;PROS1;SMOX;DDAH2;MT2A;MAN1A1;LPIN2;NDRG2;CROT;CYP1A1;PAPSS2;AQP9;ELOVL5;GABARAPL1;DHRS7;ARG2;ITIH4;PC;FBLN1;TMEM176B;EPHA2;AKR1C3;ALDH2	ENSG00000104267;ENSG00000130203;ENSG00000055163;ENSG00000135218;ENSG00000115738;ENSG00000026103;ENSG00000115919;ENSG00000157557;ENSG00000184500;ENSG00000088826;ENSG00000213722;ENSG00000125148;ENSG00000111885;ENSG00000101577;ENSG00000165795;ENSG00000005469;ENSG00000140465;ENSG00000198682;ENSG00000103569;ENSG00000012660;ENSG00000139112;ENSG00000100612;ENSG00000081181;ENSG00000055955;ENSG00000173599…
Fatty Acid Metabolism	-0.238244	-1.01803	0.390351	0.457581	0.991	45/132	0.2442	ODC1;H2AZ1;ECI2;MIF;HSD17B10;ACAA2;DHCR24;UGDH;FASN;ACAT2;SUCLG2;YWHAH;HCCS;MDH2;MLYCD;ECI1;NCAPH2;ADSL;PDHA1;NTHL1;DLD;GSTZ1;SDHA;IDH1;ECHS1;SUCLG1;EHHADH;SDHD;HADH;GCDH;BLVRA;FH;CBR1;CBR3;NBN;EPHX1;OSTC;ECH1;ALDH3A2;ERP29;SMS;HMGCS1;MDH1;DLST;ACAA1	ENSG00000115758;ENSG00000164032;ENSG00000198721;ENSG00000240972;ENSG00000072506;ENSG00000167315;ENSG00000116133;ENSG00000109814;ENSG00000169710;ENSG00000120437;ENSG00000172340;ENSG00000128245;ENSG00000004961;ENSG00000146701;ENSG00000103150;ENSG00000167969;ENSG00000025770;ENSG00000239900;ENSG00000131828;ENSG00000065057;ENSG00000091140;ENSG00000100577;ENSG00000073578;ENSG00000138413;ENSG00000127884…
Bile Acid Metabolism	-0.255892	-0.980888	0.481728	0.526929	0.997	19/72	0.1812	PEX12;IDH2;GCLM;FADS2;DHCR24;EFHC1;SOD1;MLYCD;PRDX5;FADS1;ATXN1;PEX13;SLC29A1;SULT1B1;GNPAT;NPC1;IDH1;AMACR;PXMP2	ENSG00000108733;ENSG00000182054;ENSG00000023909;ENSG00000134824;ENSG00000116133;ENSG00000096093;ENSG00000142168;ENSG00000103150;ENSG00000126432;ENSG00000149485;ENSG00000124788;ENSG00000162928;ENSG00000112759;ENSG00000173597;ENSG00000116906;ENSG00000141458;ENSG00000138413;ENSG00000242110;ENSG00000176894
PI3K AKT MTOR Signaling	0.253332	0.884397	0.685028	0.724285	1	5/91	0.0616	CDKN1A;CXCR4;SLA;CDKN1B;DUSP3	ENSG00000124762;ENSG00000121966;ENSG00000155926;ENSG00000111276;ENSG00000108861
Protein Secretion	0.244263	0.858011	0.739251	0.758405	1	23/92	0.2427	ABCA1;BNIP3;SNAP23;IGF2R;ADAM10;ATP7A;GALC;PAM;VAMP4;TOM1L1;STAM;ARFIP1;M6PR;KRT18;VAMP7;ICA1;ATP6V1H;COPB1;AP2B1;EGFR;STX12;ARFGAP3;LAMP2	ENSG00000165029;ENSG00000176171;ENSG00000092531;ENSG00000197081;ENSG00000137845;ENSG00000165240;ENSG00000054983;ENSG00000145730;ENSG00000117533;ENSG00000141198;ENSG00000136738;ENSG00000164144;ENSG00000003056;ENSG00000111057;ENSG00000124333;ENSG00000003147;ENSG00000047249;ENSG00000129083;ENSG00000006125;ENSG00000146648;ENSG00000117758;ENSG00000242247;ENSG00000005893
Pancreas Beta Cells	-0.198268	-0.501788	0.997555	0.999699	1	4/13	0.2402	SRPRB;DPP4;SRP9;SPCS1	ENSG00000144867;ENSG00000197635;ENSG00000143742;ENSG00000114902
